# Distribution and vulnerability of transcriptional outputs across the genome in Myc-amplified medulloblastoma cells

**DOI:** 10.1101/2021.06.07.447394

**Authors:** Rui Yang, Wenzhe Wang, Meichen Dong, Kristen Roso, Paula Greer, Xuhui Bao, Christopher J. Pirozzi, Darell D. Bigner, Hai Yan, David M. Ashley, Vasyl Zhabotynsky, Fei Zou, Yiping He

## Abstract

Myc plays a central role in tumorigenesis by orchestrating the expression of genes essential to numerous cellular processes^1-4^. While it is well established that Myc functions by binding to its target genes to regulate their transcription^5^, the distribution of the transcriptional output across the human genome in Myc-amplified cancer cells, and the susceptibility of such transcriptional outputs to therapeutic interferences remain to be fully elucidated. Here, we analyze the distribution of transcriptional outputs in Myc-amplified medulloblastoma (MB) cells by profiling nascent total RNAs within a temporal context. This profiling reveals that a major portion of transcriptional action in these cells was directed at the genes fundamental to cellular infrastructure, including rRNAs and particularly those in the mitochondrial genome (mtDNA). Notably, even when Myc protein was depleted by as much as 80%, the impact on transcriptional outputs across the genome was limited, with notable reduction mostly only in genes involved in ribosomal biosynthesis, genes residing in mtDNA or encoding mitochondria-localized proteins, and those encoding histones. In contrast to the limited direct impact of Myc depletion, we found that the global transcriptional outputs were highly dependent on the activity of Inosine Monophosphate Dehydrogenases (IMPDHs), rate limiting enzymes for de novo guanine nucleotide synthesis and whose expression in tumor cells was positively correlated with Myc expression. Blockage of IMPDHs attenuated the global transcriptional outputs with a particularly strong inhibitory effect on infrastructure genes, which was accompanied by the abrogation of MB cell’s proliferation in vitro and in vivo. Together, our findings reveal a real time action of Myc as a transcriptional factor in tumor cells, provide new insight into the pathogenic mechanism underlying Myc-driven tumorigenesis, and support IMPDHs as a therapeutic vulnerability in cancer cells empowered by a high level of Myc oncoprotein.
