## Supplementary material for "Distribution and vulnerability of transcriptional outputs across the genome in Myc-amplified medulloblastoma cells": Suppl Table 1

### Sheet: summary of read mapping
Supplementary Table 1: Summary of read mapping
		PE-NGS reads		Left reads: Mapping to the genome		Right reads: Mapping to the genome		Left reads: Mapping to the rDNA reference		Right reads: Mapping to the rDNA reference
	Sample ID	Left read#	right read#	% mapped	% multiple mapped (among mapped reads)	% mapped	% multiple mapped (among mapped reads)	% mapped	% multiple mapped (among mapped reads)	% mapped	% multiple mapped (among mapped reads)
shMyc	D425 (control)	19837483	19837483	0.92	0.74	0.9	0.74	0.7	0.69	0.7	0.69
	D425 (shMyc)	19422128	19422128	0.91	0.69	0.9	0.69	0.65	0.7	0.64	0.7
	D341 (control)	32282981	32282981	0.89	0.49	0.88	0.49	0.42	0.68	0.42	0.68
	D341 (shMyc)	22033735	22033735	0.91	0.27	0.89	0.27	0.22	0.68	0.21	0.68
MPA	D425 (vehicle)	30327425	30327425	0.92	0.73	0.92	0.72	0.68	0.71	0.68	0.71
	D425 (MPA treated)	21710583	21710583	0.92	0.45	0.91	0.45	0.41	0.74	0.41	0.74
	D556-DNp53 (vehicle)	32740681	32740681	0.93	0.72	0.92	0.72	0.71	0.69	0.7	0.69
	D556-DNp53 (MPA-treated)	20810339	20810339	0.92	0.53	0.92	0.53	0.49	0.71	0.49	0.71
